# Dextromethorphan inhibits collagen transport in the endoplasmic reticulum eliciting an anti-fibrotic response in *ex-vivo* and *in vitro* models of pulmonary fibrosis

**DOI:** 10.1101/2023.04.19.537530

**Authors:** Muzamil M Khan, Joanna Zukowska, Juan Jung, George Galea, Nadine Tuechler, Aliaksandr Halavatyi, Christian Tischer, Per Haberkant, Frank Stein, Ferris Jung, Jonathan Landry, Arif M. Khan, Viola Oorschot, Isabelle Becher, Beate Neumann, Thomas Muley, Hauke Winter, Julia Duerr, Marcus A Mall, Mikhail Savitski, Rainer Pepperkok

**Affiliations:** Cell Biology and Biophysics Unit, European Molecular Biology Laboratory, Heidelberg, Germany; Translational Lung Research Center Heidelberg (TLRC), German Center for Lung Research (DZL), 69120 Heidelberg, Germany; Advanced light microscopy facility, European Molecular Biology Laboratory, Heidelberg, Germany; Proteomics Core Facility, European Molecular Biology Laboratory, Heidelberg, Germany; Genomics Core Facility, European Molecular Biology Laboratory, Heidelberg, Germany; Biobank Thoraxklinik, University Hospital Heidelberg, Heidelberg, Germany; Department of Pediatric Respiratory medicine, Immunology and Critical Care Medicine, Charité-Universitätsmedizin Berlin, Germany; Electron Microscopy Core Facility, European Molecular Biology Laboratory, Heidelberg, Germany; Centre for Bioimage Analysis, European Molecular Biology Laboratory, Heidelberg, Germany; Chemical Biology Core Facility, European Molecular Biology Laboratory, Heidelberg, Germany; Molecular Medicine Partnership Unit, European Molecular Biology Laboratory and Heidelberg University, Heidelberg, Germany; Institute for Computational Biomedicine (ICB), Faculty of Medicine, Heidelberg University and Heidelberg University Hospital, Heidelberg, Germany; German Center for Lung Research (DZL), Associated Partner Site, Berlin, Germany; Berlin Institute of Health at Charité-Universitätsmedizin Berlin, Berlin, Germany; Genome Biology Unit, European Molecular Biology Laboratory, Heidelberg, Germany

## Abstract

Excessive deposition of fibrillar collagen in the interstitial extracellular matrix (ECM) of human lung tissue causes fibrosis, which can ultimately lead to organ failure. Despite our understanding of the molecular mechanisms underlying the disease, a cure for pulmonary fibrosis has not yet been found. In this study, we screened an FDA-approved drug library containing 712 drugs and found that Dextromethorphan (DXM), a cough expectorant, significantly reduces the amount of excess fibrillar collagen deposited in the ECM in *in-vitro* cultured primary human lung fibroblasts (NHLF) and *ex-vivo* cultured human precision-cut lung slice (hPCLS) models of lung fibrosis. Reduced extracellular fibrillar collagen levels in the ECM upon DXM treatment are due to a reversible trafficking inhibition of collagen type I (COL1) in the endoplasmic reticulum (ER) in TANGO1 and HSP47 positive structures. Mass spectrometric analysis shows that DXM causes hyper-hydroxylation of proline and lysine residues on Collagen (COL1, COL3, COL4, COL5, COL7, COL12) and Latent-transforming growth factor beta-binding protein (LTBP1 and LTBP2) peptides coinciding with their secretion block. In addition, thermal proteome profiling of cells treated with DXM shows increased thermal stability of prolyl-hydroxylases such as P3H2, P3H3, P3H4, P4HA1 and P4HA2, suggesting a change in activity. Transcriptome analysis of pro-fibrotic stimulated NHLFs and hPCLS upon DXM treatment showed activation of an anti-fibrotic program via regulation of pathways such as those involved in the MMP-ADAMTS axis, WNT, and fibroblast-to-myofibroblast differentiation. Taken together, the data obtained from both in-vitro and ex-vivo models of fibrogenesis show that Dextromethorphan has potent anti-fibrotic activity by efficient inhibition of COL1 membrane trafficking in the ER.
