## Supplementary material for "Dextromethorphan inhibits collagen transport in the endoplasmic reticulum eliciting an anti-fibrotic response in *ex-vivo* and *in vitro* models of pulmonary fibrosis": Table-S8-DrugLibraryList

### Sheet: Druglist (2)
EMBL CBCF ID	Batch Ref.	Drug Name
440508	01	Nalbuphine
421007	04	Flurbiprofen
420207	03	FAMOTIDINE
420526	03	SALBUTAMOL SULFATE
420341	03	Prochlorperazine dimaleate
440498	01	Bifemelane
420131	03	(-)-Cotinine
421065	03	Pizotyline
420596	03	Ketoconazole
440115	02	Pramipexole
440516	01	Raclopride
440467	01	3-HYDROXY-1,2-DIMETHYL-4(1H)-PYRIDONE
440452	01	SR 57227A
420950	03	(+/-)-Vesamicol hydrochloride
440501	01	1H-Cyclopenta[b]quinolin-9-amine, 2,3,5,6,7,8-hexahydro-, monohydrochloride
440429	01	CGS 15943
420936	04	D-CYCLOSERINE
440482	01	BETA-ESTRADIOL
440493	01
420287	03	Lidocaïne hydrochloride
440513	01	Zacopride
420292	03	Loxapine
440456	01	Pancuronium
440447	01	Picrotin - Picrotoxinin
420117	04	CLOTRIMAZOLE
440430	01	Cinanserin
421010	03	Fluvoxamine
440471	01	N,N-DIACETYL-1,6-DIAMINOHEXANE
420015	03	Amiloride hydrochloride dihydrate
420471	03	Indomethacin
440512	01	SKF 83566
440507	01	d-3-Methoxy-N-methylmorphinan hydrobromide
420302	04	Metronidazole
420143	04	Terazosin
440442	01
440431	01	Cisapride
420183	04	Doxepin
420174	04	Diphenhydramine hydrochloride
420585	03	Tacrine hydrochloride hydrate
440443	01	LY 171883
440421	01	3'-Deoxydenosine
440101	02	Duloxetine
440423	01	Scopolamine
440478	01	Diphenylcyclopropenone
420469	04	Phenelzine sulfate
440437	01	Indatraline
420386	03	Trifluoperazine dihydrochloride
420231	03	Galanthamine
440461	01	ETHYNYLESTRADIOL
421109	03	Paroxetine
440422	01	AM 404
420756	03	Racecadotril
420358	03	Verapamyl hydrochloride
440468	01	4-Thiazolidinecarboxylic acid, 2-oxo-, (R)-
420509	03	Riluzole
420383	03	Trazodone hydrochloride
440474	01	(+)-3-HYDROXY-N-METHYLMORPHINAN D-TARTRATE
420492	03	Ifenprodil
185047	02	Cytosine ß-D-arabinofuranoside
166728	02	Epigallocatechin gallate
420277	03	PILOCARPINE HYDROCHLORIDE
440503	01	Benzeneacetic acid, 2-[(2,6-dichlorophenyl)amino]-, monosodium salt
420686	04	Selegiline hydrochloride
420692	03	Mesoridazine
440457	01	Naltrindole
420959	03	Prazosin
440495	01	L-Ornithine, N5-[imino(methylamino)methyl]
420179	03	TETRAETHYLTHIURAM DISULFIDE (=Disulfiram)
420298	04	Methotrexate
421033	03	Mesalamine
420316	03	Nifedipine
440488	01
440246	01	Zucapsaicin
420282	03	Zardaverine
440477	01	Nornicotine
420970	03	URAPIDIL HYDROCHLORIDE
420600	03	Maprotiline hydrochloride
420264	03	Piribedil
440490	01	TFMPP
440476	01	Oxiranecarboxylic acid, 2-[6-(4-chlorophenoxy)hexyl]-, ethyl ester
420601	03	Cephalexin monohydrate
440313	01	TROXIPIDE
440266	01	LEVOSULPIRIDE
440260	01
440254	01	DOCETAXEL
440248	01
440183	01	4-Chloro-N-(2-morpholin-4-yl-ethyl)-benzamide
430036	02	FLUBENDAZOLE
440280	01	PICEID
421012	03	Gabexate mesilate
440319	01	PIDOTIMOD
440215	01	ACTARIT
440268	01
440261	01
440255	01	HONOKIOL
430087	02	Tosufloxacin tosilate
440185	01	HALOMETASONE MONOHYDRATE
440243	01	TACROLIMUS
430055	02	1-(2-Methyl-5-nitro-imidazol-1-yl)-propan-2-ol
430051	02	OXICONAZOLE NITRATE
440094	02	RAMIPRIL
440213	01	Azelastine hydrochloride
421023	03	LETROZOLE
420988	03	Crotamiton
440256	01	TOLTERODINE TARTRATE
440252	01	MECILLINAM
430062	02	TRICLABENDAZOLE
440306	01	VALACICLOVIR HYDROCHLORIDE
440277	01	Nifekalant hydrochloride
440291	01	KITASAMYCIN
440210	01	FENPIVERINIUM BROMIDE
421088	03	TOCAINIDE
421032	03	MEROPENEM
420529	03	Amfebutamone (=BUPROPION)
440257	01	CARMOFUR
440195	01	Atomoxetine hydrochloride
440186	01	ROFECOXIB
440305	01	CLARITHROMYCIN
440281	01	NATEGLINIDE
440292	01	FAMCICLOVIR
440308	01	19-Nortestosterone
440230	01	TAXIFOLIN-(+/-)
440206	01	ORLISTAT
420623	03	ALFUZOSIN
440202	01	PAROXETINE
440197	01	ARTESUNATE
421118	03	BISOPROLOL FUMARATE
430029	02	ARIPIPRAZOLE
420952	03	Megestrol acetate
421084	03	Sotalol hydrochloride
420194	03	Nizatidine
430073	02	LEVOFLOXACIN
421049	04	Ondansetron
440208	01	Amisulpride
440203	01	OLMESARTAN MEDOXOMIL
440245	01
440192	01	EZETIMIBE
440167	01	TRIMEBUTINE MALEATE
440288	01	ORMETOPRIM
430084	02	Rufloxacin monohydrochloride
421006	03	Flucytosine
440211	01	CEFATRIZINE PROPYLENE GLYCOL
440258	01
440201	01	LOFEPRAMINE
440204	01	LOSARTAN Potassium
440240	01	CEFPODOXIME PROXETIL
440194	01	TIAGABINE HCl
440303	01
440296	01	ZILEUTON
171220	05	TAXIFOLIN-(+)
440311	01
440263	01	IDEBENONE
440259	01	CETRAXATE HCl
440253	01	PEROSPIRONE HCl
440205	01	TEMOZOLOMIDE
420630	03	Buflomedil HCl
440242	01	Idarubicin hydrochloride
440279	01	NISOLDIPINE
440071	02
440337	01	Alosetron® monohydrochloride
420529	04	BUPROPION HYDROCHLORIDE (=Amfebutamone )
430081	02	PAZUFLOXACIN
510796	02	Topotecan Hydrochloride
420259	03	NAFTOPIDIL
440178	02	ROSIGLITAZONE MALEATE
440182	01	BICALUTAMIDE
440134	01
440324	01	Isoquercitrin
420184	03	DOXORUBICIN HYDROCHLORIDE
440156	01	Midazolam Hydrochloride
440278	01	IRSOGLADINE MALEATE
440302	01	MIGLITOL
440114	01	LEVETIRACETAM
440229	01	Nobiletin
440234	01	ESCITALOPRAM OXALATE
440238	01	BENIDIPINE HCl
440326	01	OLIGOMYCIN C
440320	01
420189	03	MOXONIDINE HCl
440087	02	LAMIVUDINE
440293	01	ACARBOSE
440295	01	TRANILAST
440115	01	PRAMIPEXOLE HCl
440116	01	FINASTERIDE
440179	01
440235	01	AMLEXANOX
440273	01	BENAZEPRIL HYDROCHLORIDE
421100	03	Ozagrel hydrochloride
440272	01
421068	03	Procarbazine hydrochloride
440297	01	BENPROPERINE PHOSPHATE
440220	01	OLANZAPINE
421080	03	RISPERIDONE
440123	01	ZOLPIDEM TARTRATE
440237	01	LATANOPROST
440127	01	CERIVASTATIN SODIUM
440322	01
440332	01	HYPEROSIDE
430082	02	PEFLOXACIN MESYLATE
440113	01	ESOMEPRAZOLE Mg
440298	01
440221	01	Nefazodone
440171	01	Pioglitazone hydrochloride
440124	01	Viramune
440239	01
440133	01	ICARIIN
440275	01
440080	02	RIFABUTIN
440143	01	Venlafaxine hydrochloride
420688	03	SULFASALAZINE
440301	01
430076	02	Moxifloxacin hydrochloride
440125	01	Cilastatin sodium
440172	01	TOPIRAMATE
421002	04	Sertraline
440135	01	METHYLANDROSTENEDIOL
421051	03	OXAPROZIN
440110	01	ESMOLOL HYDROCHLORIDE
440162	01	Pantoprazole Sodium
421089	03	TORASEMIDE
440294	01	Carvedilol
440223	01	NELFINAVIR MESYLATE
440228	01	ARGATROBAN
430063	02	VORICONAZOLE
440236	01	CALCIPOTRIOL
440126	01	TRIPTOLIDE
420273	03	Rolipram
440157	01	TADALAFIL
440154	01	FLUTICASONE PROPIONATE
440147	01	Tropisetron® hydrochloride
440299	01	LOMIFYLLINE
440224	01	PRAVASTATIN Sodium
440174	01	VALDECOXIB
440231	01	FENOLDOPAM MESYLATE
440132	01	EPIRUBICIN HYDROCHLORIDE
440178	01	ROSIGLITAZONE HCl
440274	01	MOSAPRIDE CITRATE
440158	01
440159	01	Indinavir Sulfate
440111	01	Ranolazine dihydrochloride
420969	03	Nitrendipine
166016	02	RUTIN
440338	01	RITONAVIR
440176	01
420395	03	Ticlopidine Hydrochloride
440446	01	Physostigmine
440184	01	RIZATRIPTAN BENZOATE
440117	01	ITOPRIDE HCl
440522	01	Acetamide, 2-amino-N-(1-methyl-1,2-diphenylethyl)-, (+/-)
440395	01
440149	01	SAQUINAVIR MESYLATE
440151	01	PENCICLOVIR
440336	01	Vinorelbine® tartrate
440121	01	Roxatidine acetate® hydrochloride
440165	01	Sodium® loxoprofen
420290	03	LOBELINE HYDROCHLORIDE
440073	02	RIFAPENTINE
440168	01	RIFAXIMIN
440523	01	Altanserin
420461	04	Ornidazole
430030	02
440328	01	CALCITRIOL
440193	01	LINEZOLID
420744	03	DEXBROMPHENIRAMINE MALEATE
440148	01	ZAFIRLUKAST
420722	03	Doxylamine succinate
440199	01	LOTEPREDNOL ETABONATE
440225	01	MONTELUKAST SODIUM
420627	03	Betaxolol hydrochloride
440415	01	1,1-DIMETHYL-4-PHENYLPIPERAZINIUM IODIDE
440150	01	SUMATRIPTAN SUCCINATE
440109	01	DIPHENOXYLATE
121691	02	LOMERIZINE HCl
440175	01	Anagrelide hydrochloride
440138	01	Terbinafine hydrochloride
440485	01	Milnacipran
440249	01	ENALAPRILAT
421120	03	Zalcitabine
440136	01
420696	03	Pirenperone
440145	01	EXEMESTANE
440458	01	Felbamate
440233	01	EFAVIRENZ
440177	01	TEGASEROD MALEATE
421021	03	ISRADIPINE
440469	01	5-fluoro-2-pyrimidone
440196	01	Donepezil
420070	03	Clonidine hydrochloride
440525	01	Azasetron
440375	01
440270	01	NITAZOXANIDE
440465	01
440122	01	IRBESARTAN
421039	03	MILRINONE
440152	01	VALSARTAN
420055	04	Chlorpheniramine
440312	01
440521	01	6H-Pyrido[2,3-b][1,4]benzodiazepin-6-one, 11-[[2-[(diethylamino)methyl]-1-piperidinyl]acetyl]-5,11-dihydro
440528	01	GR 89696
440376	01
440112	01
420480	03	Pentoxifylline
421076	03	Repaglinide
440146	01	LEVOCETIRIZINE
420450	03	Piroxicam
440190	01	DOFETILIDE
421110	03	Nicorandil
440519	01	1H-Indole-2-propanoic acid, 1-[(4-chlorophenyl)methyl]-3-[(1,1-dimethylethyl)thio]-Alpha,Alpha-dimethyl-5-(1-methylethyl)
440405	01	DELTA1-HYDROCORTISONE 21-HEMISUCCINATE SODIUM SALT
440377	01	BENACTYZINE HYDROCHLORIDE
440333	01	QUETIAPINE HEMIFUMARATE
421022	03	Ketorolac tromethamine
440128	01
420834	04	Citalopram
420893	04	Glycopyrrolate
440241	01	FORMOTEROL FUMARATE DIHYDRATE
440173	01
440518	01	1H-Imidazole-5-carboxylic acid, 1-(1-phenylethyl)-, ethyl ester, (R)
420160	03	Diazoxide
440379	01
440350	01	BESTATIN
440372	01
420196	03	Epirizole
440378	01	Homoveratrylamine
420392	03	Dehydrocholic acid
440409	01
440533	01	Nafadotride
440532	01	Methanesulfonamide, N-[4-[[1-[2-(6-methyl-2-pyridinyl)ethyl]-4-piperidinyl]carbonyl]phenyl]-, dihydrochloride
440362	01	Tramadol
440391	01
440330	01	TOREMIFENE CITRATE
420220	03	Fluphenazine dihydrochloride
440385	01
420133	04	Tinidazole
420631	05	Cefaclor
420330	03	Pinacidil monohydrate
440394	01
440520	01	2H-Indol-2-one, 1,3-dihydro-1-phenyl-3,3-bis(4-pyridinylmethyl)
440351	01	CHLORDIAZEPOXIDE
420136	03	Cyproheptadine hydrochloride
440339	01	GOSERELIN ACETATE
440340	01	Palonosetron hydrochloride
440398	01	Reichsteins substance S
440413	01	XANTHINOL NICOTINATE
440369	01
440411	01
440232	01	DEXCHLORPHENIRAMINE MALEATE
440406	01	Beclomethasone
420877	03	CEFIXIME TRIHYDRATE
440356	01	HOMOHARRINGTONINE
440244	01	SECOISOLARICIRESINOL
420825	03	NAPROXEN SODIUM
440403	01	3-PYRIDINEMETHANOL
420935	03	SYNEPHRINE
440101	01	Duloxetine hydrochloride
440412	01
440529	01	Guanidine
420651	04	Omeprazole
440353	01
440388	01
440343	01	RALTITREXED
440384	01
420245	03	Haloperidol
420489	03	Resveratrol
440144	01	VARDENAFIL CITRATE
440366	01
440531	01
440360	01	DOLASETRON MESYLATE
440354	01	Lofexidine hydrochloride
440355	01	VECURONIUM BROMIDE
440341	01	DOXAPRAM HYDROCHLORIDE
420565	03	Benzbromarone
440489	01	Stiripentol
440380	01
440102	01	Ropivacaine hydrochloride
440104	01	Cladribin
440524	01	AM-251
440359	01	Zolmitriptan
440348	01	BALSALAZIDE
440345	01	TIBOLONE
440535	01	RU 24969
420958	03	Nimodipine
440484	01	Fluperlapine
440365	01
430028	02	ANASTROZOLE
440105	01	Granisetron® Hydrochloride
440530	01	HTMT
440364	01	TREMULACIN
440346	01	OLOPATADINE HYDROCHLORIDE
440370	01
440374	01	Brucine
420836	03	Rolitetracycline
440396	01
430069	02	ENROFLOXACIN
420595	03	KETOTIFEN FUMARATE
440534	01	Rimcazole
440526	01	Benzo[a]phenanthridine-10,11-diol, 5,6,6a,7,8,12b-hexahydro-, trans
440361	01	ACTINOMYCIN D
440347	01	ITAVASTATIN Ca
420956	03	Nialamide
440140	01	VINDESINE SULFATE
420546	03	CLOFAZIMINE
440545	01
440191	01	IMATINIB MESYLATE
440349	01
440539	01	SDM25N
440141	01	VINCRISTINE SULFATE
440169	01	Irinotecan hydrochloride
440363	01
440541	01	Metylperon
440509	01	CCPA
440540	01	Thiophene, 5-bromo-2-(4-fluorophenyl)-3-[4-(methylsulfonyl)phenyl]
440216	01	LACIDIPINE
420951	04	Lansoprazole
440543	02	Sibutramine hydrochloride
440329	01	Parecoxib sodium
440511	01	PD 81723
440542	01	5-Nonyloxytryptamine
440227	01
440119	01	8-Chloro-11-piperidin-4-ylidene-6,11-dihydro-5H-benzo[5,6]cyclohepta[1,2-b]pyridine
440357	01
440514	01
440161	01
420962	03	Salmeterol
440269	01	AMPIROXICAM
440408	01	1,3,5(10)-ESTRATRIEN-3-OL-17-ONE SULPHATE, SODIUM SALT
440546	01	8-Azaspiro[4.5]decane-7,9-dione, 8-[2-[[(2,3-dihydro-1,4-benzodioxin-2-yl)methyl]amino]ethyl]-, monomethanesulfonate
420870	03	ATRACURIUM BESYLATE
440209	01
440537	01
420052	03	GLIMEPIRIDE
420447	03	Mifepristone
440544	01	Adenosine, N-(2-hydroxycyclopentyl)-, (1S-trans)
440344	01	ARTEMETHER
420974	03	Prostaglandin E1
440538	01	R(+)-SCH-23390 hydrochloride
440267	01	Amlodipine
420206	05	Etoposide
420563	03	Amiodarone hydrochloride
420846	03	Ebselen
440416	01
430053	02	RABEPRAZOLE
440543	01	Sibutramine
440212	01
440510	01	CGS 12066B
440417	01	DEHYDROEPIANDROSTERONE
420418	03	Procaine hydrochloride
420586	03	Pronestyl
420378	03	Tolbutamide
440060	01
440047	01	DIGOXIN
440050	01	HYDROCORTISONE HEMISUCCINATE
440053	01	19-NORETHINDRONE ACETATE
420980	03	Pfizerpen (=Penicillin G)
440058	01
440063	01	6ALPHA-METHYL-11BETA-HYDROXYPROGESTERONE
420397	03	Pyrimethamine
420580	03	Sulfisoxazole
420385	04	Triamterene
420056	03	Chlorpromazine hydrochloride
440048	01	17-BETA-ESTRADIOL 17-VALERATE
420479	03	Indapamide
420718	03	19-Norethindrone (=Norethynodrel)
440056	01
420966	03	S(-)-Timolol maleate
420375	03	Thalidomide
420236	03	Pro-Banthine
420366	03	Sulfamethoxazole
440043	01	Intropin
420774	03	Cefazolin® Sodium
420188	03	Edrophonium chloride
440051	01	Ipratropium Bromide
440054	01	NICOTINE
420122	03	Procyclidine hydrochloride
420656	04	THIABENDAZOLE
440065	01	Aminolevulinic Acid
420652	03	Probenecid
440041	01	Sulfacetamide
420396	03	AMOXAPINE
420100	03	CAPTOPRIL
440049	01
420272	03	Imipramine hydrochloride
420465	03	Cardene (=Nicardipine hydrochloride)
421070	03	Proxymetacaine (=Proparacaine hydrochloride)
420355	03	Thioridazine hydrochloride
420233	03	Carbinoxamine Maleate
440040	01	PYRIDINE-2-ALDOXIME METHOCHLORIDE
420368	03	Sulfinpyrazone
440044	01	Adenine 9-beta-D-arabinofuranoside
420986	03	Chlorambucil
421007	03	Flurbiprofen
420284	03	Labetalol hydrochloride
421043	03	NABUMETONE
420714	03	NALOXONE HYDROCHLORIDE
420975	03	Altretamine
420230	03	Demeclocycline
420266	03	Primidone
420369	03	Sulindac
440045	01
440061	01
420237	03	Glipizide
420291	03	Loperamide hydrochloride
420490	03	Oxybutynin chloride
440057	01	SPECTINOMYCIN DIHYDROCHLORIDE PENTAHYDRATE
440062	01	Phylloquinone
440066	01	Westcort
420653	03	Propylthiouracil
440042	01	TETRACYCLINE
420371	04	Tamoxifen
440046	01	DANAZOL
420505	03	GEMFIBROZIL
420494	03	Pro-Amatine
440055	01	Mestinon
420388	03	Tropicamide
440059	01	Eryped
420686	03	Selegiline hydrochloride
420654	03	Pyrazinamide
420090	05	Theophylline
420540	03	Bumetanide
420173	03	(+)-CIS-DILTIAZEM HYDROCHLORIDE
420446	03	Glyburide
440052	01	Medroxyprogesterone 17-acetate
420673	03	Rythmol
420702	03	Tolazamide
421059	03	Dibenzyline (=Phenoxybenzamine hydrochloride)
420107	03	Nafcillin sodium salt monohydrate
420339	03	Primaquine Diphosphate
420536	03	Albendazole
440070	01	Floxuridine
420608	03	Clomid
420295	05	Mebendazole
420857	03	Ganciclovir
440016	01	Paroxetine
440028	01	Eszopiclone
440090	01	(+/-)-Epinephrine hydrochloride
420101	03	Carbamazepine
440067	01	Micropenin
420242	03	Griseofulvin
420448	03	MITOXANTRONE
440100	01	Phentolamine® Mono-hydrochloride
420422	03	Meclizine hydrochloride
440017	01
440015	01	Mirtazapine
420790	03	Bendrofluazide
420771	04	5-Azacytidine
421097	03	Memantine hydrochloride
420861	03	DOXYCYCLINE
420288	03	Lincomycin hydrochloride
420193	03	ENALAPRIL MALEATE
440023	01	FLUDARABINE
420892	03	Flecainide acetate
420671	03	Meclomen
440014	01	Etomidate
420826	04	Raloxifene hydrochloride
420566	03	Buspar
420562	03	Desipramine hydrochloride
440092	01	Beclomethasone dipropionate
420802	03	Methazolamide
440093	01
440022	01	Testosterone
440027	01	Dilantin
430037	02	Fluconazole
421040	03	Moban
420577	03	Zidovudine, AZT
440001	01
420527	03	Mexiletine hydrochloride
420794	03	Cromolyn Sodium
420472	03	Terbutaline Sulfate
440094	01	RAMIPRIL
421140	03	Isotretinoin
440020	01	Miochol
420685	03	Metaproterenol
440019	01	Fluvastatin
420551	04	Clozapine
420811	05	Podofilox
420542	03	Disopyramide
420619	03	Priscoline
440082	01	Mupirocin
440091	01	DEPO-MEDROL
420805	03	Methimazole
420667	03	Dantrolene® Sodium
420522	03	Methoxsalen (=Methoxy-8-psoralen)
420982	03	Urecholine (=Bethanechol chloride)
440000	01	Ampicillin Sodium
420936	03	D-CYCLOSERINE
440071	01	STAVUDINE
440068	01	Mercaptopurine
440069	01
440095	01	(+/-)-NOREPINEPHRINE HYDROCHLORIDE
440024	01	Zonisamide
440021	01	Dexamethasone
420049	03	Chloramphenicol
440064	01	Cefuroxime
420404	03	Acebutolol hydrochloride
440002	01	CORTISONE ACETATE
420817	03	Doxazosin
420039	04	Azathioprine
420425	03	Mefloquine hydrochloride
440096	01	AMCINONIDE
440025	01
440018	01	Cogentin Mesylate
440026	01	Tizanidine hydrochloride
440029	01	Cytoxan
420568	03	AMOXICILLIN CRYSTALLINE
420069	03	Clomipramine hydrochloride
420411	03	Minoxidil
421103	03	Propranolol hydrochloride
440084	01	Ethambutol
440074	01	Clopidogrel
420834	03	Citalopram
440079	01	Simvastatin
440099	01	CARBIDOPA
153353	07	DIMETHYL SULFOXIDE
153353	07	DIMETHYL SULFOXIDE
153353	07	DIMETHYL SULFOXIDE
153353	07	DIMETHYL SULFOXIDE
440072	01	Ribavirin
420681	03	Cetirizine
420665	03	CEFOTAXIME SODIUM
440076	01	Azithromycin
440080	01	Rifabutin
153353	07	DIMETHYL SULFOXIDE
153353	07	DIMETHYL SULFOXIDE
153353	07	DIMETHYL SULFOXIDE
153353	07	DIMETHYL SULFOXIDE
153353	07	DIMETHYL SULFOXIDE
420143	03	Terazosin
420748	03	DICLOXACILLIN SODIUM
440087	01	LAMIVUDINE
440077	01	Lovastatin
420642	03	Felodipine
153353	07	DIMETHYL SULFOXIDE
153353	07	DIMETHYL SULFOXIDE
153353	07	DIMETHYL SULFOXIDE
153353	07	DIMETHYL SULFOXIDE
153353	07	DIMETHYL SULFOXIDE
420610	03	Chlorthalidone
440085	01	Meloxicam
421049	03	Ondansetron
420238	03	Aminoglutethimide
421112	03	QUINAPRIL HYDROCHLORIDE
153353	07	DIMETHYL SULFOXIDE
153353	07	DIMETHYL SULFOXIDE
153353	07	DIMETHYL SULFOXIDE
153353	07	DIMETHYL SULFOXIDE
153353	07	DIMETHYL SULFOXIDE
440083	01	METHYLPREDNISOLONE
440086	01	DAUNORUBICIN HYDROCHLORIDE
440075	01	Betamethasone
420643	03	Fluoxetine hydrochloride
440081	01
153353	07	DIMETHYL SULFOXIDE
153353	07	DIMETHYL SULFOXIDE
153353	07	DIMETHYL SULFOXIDE
153353	07	DIMETHYL SULFOXIDE
153353	07	DIMETHYL SULFOXIDE
420469	03	Phenelzine
440073	01	RIFAPENTINE
440088	01	Celecoxib
440078	01	FluniSOLIDe
440097	01
153353	07	DIMETHYL SULFOXIDE
153353	07	DIMETHYL SULFOXIDE
153353	07	DIMETHYL SULFOXIDE
153353	07	DIMETHYL SULFOXIDE
153353	07	DIMETHYL SULFOXIDE
420308	03	Naltrexone hydrochloride dihydrate
420979	03	Penicillin V
420507	03	Mafenide hydrochloride
420006	03	Acyclovir
440098	01	Fluorometholone
153353	07	DIMETHYL SULFOXIDE
153353	07	DIMETHYL SULFOXIDE
153353	07	DIMETHYL SULFOXIDE
153353	07	DIMETHYL SULFOXIDE
153353	07	DIMETHYL SULFOXIDE
420893	03	Glycopyrrolate
430071	02	Gatifloxacin
440089	01	THIOTHIXENE
420204	03	Etodolac
421002	03	Sertraline
153353	07	DIMETHYL SULFOXIDE
153353	07	DIMETHYL SULFOXIDE
153353	07	DIMETHYL SULFOXIDE
153353	07	DIMETHYL SULFOXIDE
153353	07	DIMETHYL SULFOXIDE
420183	03	Doxepin hydrochloride
420225	05	Folic acid
440005	01
420960	03	Phenergan
420503	03	Ranitidine hydrochloride
440013	01	URSODEOXYCHOLIC ACID
420132	03	3,5,3,-TRIIODOTHYRONINE
420545	03	Chlorpropamide
420267	03	Vistaril ® Pamoate (Hydroxyzine dihydrochloride)
420300	03	Metoclopramide monohydrochloride
420142	03	Dipyridamole
440003	01	HYDROCORTISONE
440006	01
420423	03	Perphenazine
420675	03	RIFAMPICIN
420149	03	Dapsone
420263	03	Hydroflumethiazide
420726	03	Bentyl (=Dicyclomine hydrochloride)
440037	01
420584	03	Methyldopa
421071	03	Propofol
440004	01	Cortell
420524	03	Disipal® (=Orphenadrine)
440009	01	Prednisolone
420346	05	trans-Retinoic acid
440030	01	Symmetrel
420020	03	Annoyltin
440036	01	Chloroxine
420455	03	Isoniazid
420317	03	NITROFURANTOIN
420532	03	Ethacrynic acid
420965	03	Ibuprofen
420474	04	Ofloxacin
420486	03	Prilocaine hydrochloride
440012	01	Spironolactone
440031	01	WARFARIN SODIUM
440034	01	Busulfan
420165	03	Diflunisal
420393	03	Duvadilan (=Isoxsuprine)
420320	03	Nortriptyline hydrochloride
420223	03	FLUTAMIDE
420487	03	Ketoprofen
420331	03	PINDOLOL
440010	01	Prednisone
420387	03	Trimethoprim
420004	03	Acetazolamide
440035	01	Chlorzoxazone
420187	04	Econazole Nitrate
420932	03	ISOPROTERENOL HYDROCHLORIDE
420400	03	Naphazoline hydrochloride
420212	03	Fenofibrate
420495	03	MINOCYCLINE HYDROCHLORIDE
420335	03	Praziquantel
440011	01	DL-PENICILLAMINE
420816	03	Tyzine (=Tetrahydrozoline hydrochloride)
440032	01
420054	03	Chlorothiazide
420682	03	Ethionamide
440038	01	Triclosan
420955	03	Nicotinic Acid
420603	03	Furosemide
420303	04	MICONAZOLE NITRATE
440007	01
420819	03	PIPERACILLIN SODIUM
420432	03	L-THYROXINE
440033	01	ATROPINE
420063	03	Cimetidine
420484	03	Methocarbamol
420399	03	Mefenamic acid
420524	04	Norflex® (=Orphenadrine)
510752	02	5-FLUOROURACIL
421038	03	METYRAPONE
440008	01	PREDNISOLONE ACETATE
420464	03	Quinidine hydrochloride monohydrate
420130	03	Trihexyphenidyl-D,L Hydrochloride
440039	01
420048	03	Carisoprodol
420258	03	Hydrochlorothiazide
420097	03	Cantil
420499	03	Oxytetracycline hydrochloride
